# Mapping of CELF1-RNA interactions reveals post-transcriptional control of lens development

**DOI:** 10.64898/2026.01.09.698617

**Authors:** Justine Viet, Matthieu Duot, Agnès Méreau, Yann Audic, Iwan Jan, David Reboutier, Catherine Le Goff-Gaillard, Sarah Y Coomson, Salil A Lachke, Carole Gautier-Courteille, Luc Paillard

## Abstract

Precise post-transcriptional regulation of gene expression is essential for vertebrate lens development. Disruption of the gene encoding the RNA-binding protein CELF1 leads to early-onset cataract in mice. Here, using iCLIP-seq in lenses, we mapped transcriptome-wide CELF1 binding sites, revealing interactions with the 3′UTRs of key transcripts involved in lens development and pathology like *Gja8*, *Jag1*, *Maf*, *Pax6*, or *Prox1*. Integrated analysis with transcriptomic data and luciferase reporter assays demonstrated that binding of CELF1 protein represses its target mRNAs by destabilizing transcripts and/or inhibiting their translation. Indeed, the cataract-linked genes *Maf* and *Gja8* are upregulated in *Celf1*^cKO^ lenses. In *Xenopus laevis*, overexpression of *maf* resulted in abnormal lens structure and eye morphology, confirming the developmental relevance of CELF1-mediated repression. Our findings uncover a post-transcriptional network in which CELF1 controls lens morphogenesis by limiting the expression of critical genes at the mRNA level to achive their proper dosage.
