## Supplemental table 2 for "Mapping of CELF1-RNA interactions reveals post-transcriptional control of lens development"

### Sheet: Feuille1
Wild-type 3' UTRs, luciferase assays
3'UTR	Forward (5’→ 3 ‘)	Reverse (5’→ 3 ‘)
Cited2	tctagttgtttaaacgagctCTCGGTTAACCTCGCAGG	tgcatgcctgcaggtcgactCAAGTTTATTTCTTAACTTTTTATTGACATTGG
Jun	tctagttgtttaaacgagctGAACAGACTGTCAGGGCTG	tgcatgcctgcaggtcgactGAATACATTTATTGTGATAACGAACGC
Meis2	tctagttgtttaaacgagctTATAAGGGAACTCAAGGAAG	tgcatgcctgcaggtcgactTTACCGCATTTTGTGACTTAAC
Six3	tctagttgtttaaacgagctTAGCCAAGGCCGCCCTAC	tgcatgcctgcaggtcgactAATCCCCCCTAGCTTTGAAATTGG
Jag1	tctagttgtttaaacgagctCAGACAGTGGGCTGCCGC	tgcatgcctgcaggtcgactGCCAGGAACAACACATCAAAGATGTATTTTC
Tdrd7	tctagttgtttaaacgagctTCACTGCTTGAGATGTTG	tgcatgcctgcaggtcgactTCAGGTTTTATATTGCTAAACATTTTATTC
Pax6	tctagttgtttaaacgagctAGAGAGAAGGAGAGAGCA	tgcatgcctgcaggtcgactAATACAAAGGCTTTGGCA
Zeb2	tctagttgtttaaacgagctACTACTGCATTTTAAGCTTC	tgcatgcctgcaggtcgactAGTTTGGCTACATTTTTATTC
Maf	tctagttgtttaaacgagctGTGTGACACGCGATCCCA	tgcatgcctgcaggtcgactGAGAAGCATGTAGAACGTCAC
Prox1	tctagttgtttaaacgagctGGTTAAGAAGTTCTGGAAGAAC	tgcatgcctgcaggtcgactTTTTAAGAAATTAAGGGGAAATGG
Rest	tctagttgtttaaacgagctCTGAGCCTCGGCAGAAGC	tgcatgcctgcaggtcgactGCAATTATGTTTAACTTATCCTACACAATCTTGAC
lower case: complementary to the pMirGLO vector, for Gibson assembly
UPPER CASE: complementary to the 3'UTR of interest
Deletion mutants, luciferase assays
Pax6 Mut, 5' fragment	tctagttgtttaaacgagctAGAGAGAAGGAGAGAGCA	TCATTCTGAGGCCTTTTAGCTATCAACTTCTC
Pax6 Mut, 3' fragment	GATAGCTAAAAGGCCTCAGAATGATTTCTATAATAAAG	tgcatgcctgcaggtcgactAATACAAAGGCTTTGGCA
Jag1 Mut, 5' fragment	tctagttgtttaaacgagctCAGACAGTGGGCTGCCGC	CTAGCTTATGATAACGAATGGTGAAAATAAATC
Jag1 Mut, 3' fragment	CACCATTCGTTATCATAAGCTAGTTGAATACTTG	tgcatgcctgcaggtcgactGCCAGGAACAACACATCAAAGATGTATTTTC
Six3 Mut, 5' fragment	tctagttgtttaaacgagctTAGCCAAGGCCGCCCTAC	GGAGAATACTGTGAATGGGGCCTCCAAAG
Six3 Mut, 3' fragment	CCCCATTCACAGTATTCTCCATTTTCTTATCACTCC	tgcatgcctgcaggtcgactAATCCCCCCTAGCTTTGAAATTGG
lower case: complementary to the pMirGLO vector, for Gibson assembly
UPPER CASE: complementary to the 3'UTR of interest
underlined: complementary sequences in the reverse primer of the 5' fragment and the forward primer of the 3' fragment
Xenopus maf
	Forward (5’→ 3 ‘)	Reverse (5’→ 3 ‘)
	ataaacgctcaactttggcagatctATGGCATCAGAACTGGCAATG	ggcttaccttctggtcgagcggccgcTGACATGAAATACTCCGGAG
lower case: complementary to the pT7TS-V5 vector, for Gibson assembly
UPPER CASE: complementary to Xenopus laevis maf.L ORF
